# High pathogenicity island, *aer* and *sit* operons: a “ménage à trois” in *Escherichia coli* extra-intestinal virulence

**DOI:** 10.1101/2022.11.25.517969

**Authors:** Guilhem Royer, Olivier Clermont, Bénédicte Condamine, Sara Dion, Marco Galardini, Erick Denamur

**Author notes:** Corresponding author: Erick Denamur.

## Abstract

The intrinsic virulence of extra-intestinal pathogenic *Escherichia coli* is attributed to numerous chromosome and/or plasmid-borne virulence associated genes (VAGs), encoding diverse functions as adhesins, toxins, protectins and iron capture systems, which occur in specific genetic backgrounds. Little is however known on their respective contribution to virulence. Here, by analyzing genomes of 232 sequence type complex (STc) 58 strains, we show that virulence quantified in a mouse model of sepsis emerged in a sub-group of STc58 due to the presence of the siderophore encoding high-pathogenicity island (HPI). When extending our analysis to 370 *Escherichia* strains we show that full virulence is associated with the presence of the *aer* or *sit* operons, in addition to the HPI. The prevalence of these operons, their co-occurrence and genomic location depend on the strain phylogeny. Selection of lineage-dependent specific associations of VAGs argues for strong epistatic interactions shaping the emergence of virulence in *E. coli*.
