## Supplementary material for "High pathogenicity island, *aer* and *sit* operons: a “ménage à trois” in *Escherichia coli* extra-intestinal virulence": Table S1

### Sheet: CC87
Table S1. Principal characteristics of the 232 Escherichia coli CC87 strains studied
Samples	Geographic origin	Host	source category	Sample origin	pathotype	Isolation year	ST_Warwick	ST_Pasteur	CC87_subgroup	wzm	wzt	wzx	wzy	H-type	fimH	Number of killed mice over 10	Mouse assay study	Collection reference (PMID)	Bioproject	Assembly/sra
11074	Senegal	Homo sapiens	Human	Faeces	InPEC	1998	3765	87	STwu58-STip87-B			wzx-O86	wzy-O86	H30	fimH31	0	This study	NA	PRJEB55495	Submitted
40892	France	Bos taurus	Domestic animal	Faeces	commensal	2015	58	24	STwu58-STip24	wzm-O8	wzt-O8			H25	fimH34	ND	ND	PMID: 34613750	PRJEB44471	ERR5767153
41046	France	Bos taurus	Domestic animal	Faeces	commensal	2015	58	24	STwu58-STip24	wzm-O9	wzt-O9			H25	fimH32	ND	ND	PMID: 34613750	PRJEB44471	ERR5767160
41048	France	Bos taurus	Domestic animal	Faeces	commensal	2015	949	21	STwu155-STip21	wzm-O8	wzt-O8	wzx-O160	wzy-O160	H16	fimH121	ND	ND	PMID: 34613750	PRJEB44471	ERR5767161
41092	France	Bos taurus	Domestic animal	Faeces	commensal	2015	58	24	STwu58-STip24	wzm-O9	wzt-O9			H25	fimH32	ND	ND	PMID: 34613750	PRJEB44471	ERR5767167
001-032	France	Homo sapiens	Human	Faeces	commensal	2010	58	87	STwu58-STip87-A			wzx-O22	wzy-O22	H21	fimH121	0	This study	PMID: 26822436	PRJEB39252	GCA_903971965.1
003-010	France	Homo sapiens	Human	Faeces	commensal	2010	58	24	STwu58-STip24	wzm-O9	wzt-O9			H25	fimH32	ND	ND	PMID: 26822436	PRJEB39252	GCA_903972215.1
004-020	France	Homo sapiens	Human	Faeces	commensal	2010	1049	21	STwu155-STip21	wzm-O8	wzt-O8	wzx-O32	wzy-O32	H10	fimH32	0	This study	PMID: 26822436	PRJEB39252	GCA_903972615.1
028-KMXE_DOM	France	Homo sapiens	Human	Faeces	commensal	2017	155	21	STwu155-STip21					H25	fimH121	ND	ND	NA	PRJEB55584	Submitted
034-019-c1	France	Homo sapiens	Human	Faeces	commensal	2010	58	24	STwu58-STip24	wzm-O9	wzt-O9			H25	fimH32	ND	ND	PMID: 26822436	PRJEB39252	GCA_903974285.1
1043A	France	Homo sapiens	Human	Faeces	commensal	2017	58	24	STwu58-STip24	wzm-O9	wzt-O9	wzx-Onovel22	wzy-Onovel22	H11	fimH366	ND	ND	PMID: 30863849	PRJEB28020	GCA_900499465.1
1263A	France	Homo sapiens	Human	Faeces	commensal	2017	7329	881	STwu155-STip21			wzx-Onovel9	wzy-Onovel9	H21	fimH32	9	This study	PMID: 30863849	PRJEB28020	GCA_900499325.1
1863_3_1_WA_Bloom	Australia	Water	Environment	Water	NA	2015	58	-	STwu58-STip24	wzm-O8	wzt-O8			H25	fimH27	ND	ND	PMID: 32530914	PRJEB34791	GCA_902841425
2-2051	Mexico	Gallus gallus	Domestic animal	Poultry	commensal	2002	58	87	STwu58-STip87-A			wzx-O51	wzy-O51	H5	fimH31	ND	ND	PMID: 35115531	PRJNA357722	GCA_012345095.2
24_1_Si1	Australia	Homo sapiens	Human	Intestinal biopsy	commensal	2010	58	24	STwu58-STip24	wzm-O9	wzt-O9			H25	fimH27	ND	ND	PMID: 32530914	PRJEB34791	GCA_902847195
29_3_DC10	Australia	Homo sapiens	Human	Intestinal biopsy	commensal	2010	1049	21	STwu155-STip21	wzm-O8	wzt-O8			H10	fimH32	ND	ND	PMID: 32530914	PRJEB34791	GCA_902845035
44_1_Ti4	Australia	Homo sapiens	Human	Intestinal biopsy	commensal	2010	58	87	STwu58-STip87-B			wzx-O21		H25	fimH32	ND	ND	PMID: 32530914	PRJEB34791	GCA_902844305
44_2_Ti11	Australia	Homo sapiens	Human	Intestinal biopsy	commensal	2010	58	87	STwu58-STip87-B					H25	fimH32	ND	ND	PMID: 32530914	PRJEB34791	GCA_902846155
44_4_Ti15	Australia	Homo sapiens	Human	Intestinal biopsy	commensal	2010	58	87	STwu58-STip87-B			wzx-O21		H25	fimH32	ND	ND	PMID: 32530914	PRJEB34791	GCA_902841435
477A	France	Homo sapiens	Human	Faeces	commensal	2017	58	24	STwu58-STip24	wzm-O9	wzt-O9			H4	fimH32	6	This study	PMID: 30863849	PRJEB28020	GCA_900500225.1
53_1_AC6	Australia	Homo sapiens	Human	Intestinal biopsy	commensal	2010	58	24	STwu58-STip24	wzm-O9	wzt-O9			H25	fimH27	ND	ND	PMID: 32530914	PRJEB34791	GCA_902843325
53_1_AUC1	Australia	Homo sapiens	Human	Intestinal biopsy	commensal	2010	58	24	STwu58-STip24	wzm-O9	wzt-O9			H25	fimH27	ND	ND	PMID: 32530914	PRJEB34791	GCA_902840995
62_4_Si7	Australia	Homo sapiens	Human	Intestinal biopsy	commensal	2010	223	366	STwu58-STip186				wzy-O159	H21	fimH34	ND	ND	PMID: 32530914	PRJEB34791	GCA_902841265
929B	France	Homo sapiens	Human	Faeces	commensal	2017	58	24	STwu58-STip24	wzm-O8	wzt-O8			H25	fimH27	ND	ND	PMID: 30863849	PRJEB28020	GCA_900499405.1
A1_38	Australia	Gallus gallus	Domestic animal	Meat	commensal	2014	58	87	STwu58-STip87-B					H37	fimH32	ND	ND	PMID: 32530914	PRJEB34791	GCA_902841575
A1_44	Australia	Gallus gallus	Domestic animal	Meat	commensal	2014	155	21	STwu155-STip21	wzm-O9	wzt-O9			H10	fimH366	ND	ND	PMID: 32530914	PRJEB34791	GCA_902844805
A2_36	Australia	Gallus gallus	Domestic animal	Meat	commensal	2014	58	87	STwu58-STip87-B					H37	fimH32	ND	ND	PMID: 32530914	PRJEB34791	GCA_902845335
A3_41	Australia	Gallus gallus	Domestic animal	Meat	commensal	2014	58	87	STwu58-STip87-B					H37	fimH32	ND	ND	PMID: 32530914	PRJEB34791	GCA_902843085
AD13	Guyane	Gallus gallus	Domestic animal	Faeces	commensal	2006	155	-	STwu155-STip21			wzx-O5		H11	fimH121	ND	ND	PMID: 23757130	PRJEB39627	GCA_946055475
AD14	Guyane	Canis familiaris	Domestic animal	Faeces	commensal	2006	155	21	STwu155-STip21			wzx-O174	wzy-O174	H8	fimH32	ND	ND	PMID: 23757130	PRJEB39627	GCA_946055355
AD17	Guyane	Gallus gallus	Domestic animal	Faeces	commensal	2006	155	-	STwu155-STip21	wzm-O8	wzt-O8	wzx-O134-Gp6	wzy-O134-Gp6	H21	fimH121	0	This study	PMID: 23757130	PRJEB39627	GCA_946055245
AD18	Guyane	Gallus gallus	Domestic animal	Faeces	commensal	2006	155	-	STwu155-STip21	wzm-O9	wzt-O9	wzx-Onovel14	wzy-Onovel14	H21	fimH54	ND	ND	PMID: 23757130	PRJEB39627	GCA_946055375
AD6	Guyane	Gallus gallus	Domestic animal	Faeces	commensal	2006	155	-	STwu155-STip21	wzm-O8	wzt-O8	wzx-O134-Gp6	wzy-O134-Gp6	H21	fimH121	ND	ND	PMID: 23757130	PRJEB39627	GCA_946055455
AD8	Guyane	Canis familiaris	Domestic animal	Faeces	commensal	2006	155	21	STwu155-STip21	wzm-O9	wzt-O9	wzx-O112	wzy-O112	H51	fimH121	ND	ND	PMID: 23757130	PRJEB39627	GCA_946055485
AD9	Guyane	Gallus gallus	Domestic animal	Faeces	commensal	2006	13469	21	STwu155-STip21			wzx-O5	wzy-O5	H11	fimH121	ND	ND	PMID: 23757130	PRJEB39627	GCA_946055025
AMB09a	Madagascar	Homo sapiens	Human	Faeces	commensal	2018	58	87	STwu58-STip87-B		wzt-O8			H30	fimH_not_found	ND	ND	PMID: 35003019	PRJEB48998	ERS8953216
AMB21a	Madagascar	Homo sapiens	Human	Faeces	commensal	2018	155	21	STwu155-STip21			wzx-O173	wzy-O173	H12	fimH_not_found	ND	ND	PMID: 35003019	PRJEB48998	ERS8953240
AMB34a	Madagascar	Homo sapiens	Human	Faeces	commensal	2018	4162	21	STwu155-STip21	wzm-O8	wzt-O8			H51	fimH38	ND	ND	PMID: 35003019	PRJEB48998	ERS8953214
AMB35a	Madagascar	Homo sapiens	Human	Faeces	commensal	2018	155	21	STwu155-STip21			wzx-O102	wzy-O102	H21	fimH121	ND	ND	PMID: 35003019	PRJEB48998	ERS8953223
AN02	France	Homo sapiens	Human	PAVM	ExPEC	2013	58	24	STwu58-STip24	wzm-O9	wzt-O9	wzx-Onovel22	wzy-Onovel22	H11	fimH32	ND	ND	PMID: 29379992	PRJEB39268	GCA_903979935.1
AN15	France	Homo sapiens	Human	PAVM	ExPEC	2013	3995	24	STwu58-STip24	wzm-O9	wzt-O9			H_not_found	fimH27	2	This study	PMID: 29379992	PRJEB39268	GCA_903979945.1
ANDR71	Madagascar	Homo sapiens	Human	Faeces	commensal	2018	12815	-	STwu155-STip21	wzm-O8	wzt-O8	wzx-O30	wzy-O30	H25	fimH121	ND	ND	PMID: 35003019	PRJEB48998	ERS8953247
ANDR79	Madagascar	Homo sapiens	Human	Faeces	commensal	2018	155	21	STwu155-STip21			wzx-O102	wzy-O102	H21	fimH121	ND	ND	PMID: 35003019	PRJEB48998	ERS8953254
ANTa32b	Madagascar	Homo sapiens	Human	Faeces	commensal	2018	155	21	STwu155-STip21			wzx-O28ab	wzy-O28ab	H_not_found	fimH_not_found	0	This study	PMID: 35003019	PRJEB48998	ERS8953324
ANTa32c	Madagascar	Homo sapiens	Human	Faeces	commensal	2018	155	21	STwu155-STip21			wzx-O28ab	wzy-O28ab	H12	fimH_not_found	ND	ND	PMID: 35003019	PRJEB48998	ERS8953325
ANTa39b	Madagascar	Homo sapiens	Human	Faeces	commensal	2018	58	87	STwu58-STip87-B		wzt-O8			H30	fimH_not_found	ND	ND	PMID: 35003019	PRJEB48998	ERS8953328
ANTa47b	Madagascar	Homo sapiens	Human	Faeces	commensal	2018	12821	21	STwu155-STip21					H40	fimH32	ND	ND	PMID: 35003019	PRJEB48998	ERS8953332
ANTc20a	Madagascar	Homo sapiens	Human	Faeces	commensal	2018	155	21	STwu155-STip21			wzx-O102	wzy-O102	H21	fimH121	ND	ND	PMID: 35003019	PRJEB48998	ERS8953354
AZ-TG-WCHI-4-2	USA	Water	Environment	Wastewater	NA	2014	58	87	STwu58-STip87-A			wzx-O36	wzy-O36	H5	fimH32	ND	ND	PMID: 35115531	PRJNA230968	GCA_012723755.1
B1504	Australia	Gymnorhina tibicen	Wild animal	Faeces	commensal	2010	58	-	STwu58-STip87-B	wzm-O8	wzt-O8			H30	fimH_not_found	ND	ND	PMID: 32530914	PRJEB34791	GCA_902842045
B1688	Australia	Threskiornis molucca	Wild animal	Faeces	commensal	2011	58	24	STwu58-STip24	wzm-O9	wzt-O9			H4	fimH30	ND	ND	PMID: 32530914	PRJEB34791	GCA_902844445
B1811	Australia	Gallus gallus	Domestic animal	Faeces	commensal	2011	155	21	STwu155-STip21	wzm-O9	wzt-O9			H51	fimH121	ND	ND	PMID: 32530914	PRJEB34791	GCA_902840635
B574	Australia	Lichenostomus penicillattus	Wild animal	Faeces	commensal	2001	155	21	STwu155-STip21			wzx-O88	wzy-O88	H25	fimH121	ND	ND	PMID: 32530914	PRJNA38921	GCA_002110045.1
B799	Australia	Sericornis frontalis	Wild animal	Faeces	commensal	2001	58	186	STwu58-STip186			wzx-O88	wzy-O88	H21	fimH32	ND	ND	PMID: 32530914	PRJNA38929	GCA_000261385.1
BCH861	France	Homo sapiens	Human	PAVM	ExPEC	2013	155	-	STwu155-STip21	wzm-O9	wzt-O9	wzx-O104	wzy-O104	H51	fimH32	0	This study	PMID: 29379992	PRJEB39268	GCA_903980145.1
BCH953	France	Homo sapiens	Human	PAVM	ExPEC	2013	58	24	STwu58-STip24	wzm-O9	wzt-O9			H25	fimH32	ND	ND	PMID: 29379992	PRJEB39268	GCA_903980535.1
BI09	France	Homo sapiens	Human	Faeces	commensal	2013	58	24	STwu58-STip24	wzm-O8	wzt-O8			H25	fimH32	ND	ND		PRJNA554273	GCA_009910295.1
C06b023a	Madagascar	Gallus gallus	Domestic animal	Faeces	commensal	2018	58	87	STwu58-STip87-B		wzt-O8			H30	fimH_not_found	ND	ND	NA	PRJEB56633	ERR10391353
C1_51	Australia	Gallus gallus	Domestic animal	Meat	commensal	2013	949	21	STwu155-STip21			wzx-O29	wzy-O29	H9	fimH121	ND	ND	PMID: 32530914	PRJEB34791	GCA_902841535
C1_66	Australia	Gallus gallus	Domestic animal	Meat	commensal	2013	58	87	STwu58-STip87-B					H37	fimH32	ND	ND	PMID: 32530914	PRJEB34791	GCA_902844025
C1_72	Australia	Gallus gallus	Domestic animal	Meat	commensal	2013	155	21	STwu155-STip21					H4	fimH366	ND	ND	PMID: 32530914	PRJEB34791	GCA_902843375
C1_84	Australia	Gallus gallus	Domestic animal	Meat	commensal	2013	155	21	STwu155-STip21					H51	fimH32	ND	ND	PMID: 32530914	PRJEB34791	GCA_902844455
C18b101a	Madagascar	Gallus gallus	Domestic animal	Faeces	commensal	2018	12821	21	STwu155-STip21					H40	fimH32	ND	ND	NA	PRJEB56633	ERR10391382
C19b108a	Madagascar	Gallus gallus	Domestic animal	Faeces	commensal	2018	11189	-	STwu155-STip21	wzm-O8	wzt-O8			H27	fimH_not_found	ND	ND	NA	PRJEB56633	ERR10391383
C20b116a	Madagascar	Gallus gallus	Domestic animal	Faeces	commensal	2018	12821	21	STwu155-STip21					H40	fimH32	2	This study	NA	PRJEB56633	ERR10391385
C22b130a	Madagascar	Gallus gallus	Domestic animal	Faeces	commensal	2018	12821	21	STwu155-STip21					H40	fimH32	ND	ND	NA	PRJEB56633	ERR10391393
C24b139a	Madagascar	Gallus gallus	Domestic animal	Faeces	commensal	2018	12821	21	STwu155-STip21					H40	fimH32	ND	ND	NA	PRJEB56633	ERR10391400
C26b151a	Madagascar	Gallus gallus	Domestic animal	Faeces	commensal	2018	58	87	STwu58-STip87-B		wzt-O8			H30	fimH_not_found	ND	ND	NA	PRJEB56633	ERR10391406
C30b175a	Madagascar	Gallus gallus	Domestic animal	Faeces	commensal	2018	155	21	STwu155-STip21			wzx-O64	wzy-O64	H20	fimH_not_found	ND	ND	NA	PRJEB56633	ERR10391418
C38b224a	Madagascar	Gallus gallus	Domestic animal	Faeces	commensal	2018	58	87	STwu58-STip87-B		wzt-O8			H30	fimH_not_found	3	This study	NA	PRJEB56633	ERR10391451
C39b229a	Madagascar	Gallus gallus	Domestic animal	Faeces	commensal	2018	58	87	STwu58-STip87-B		wzt-O8			H30	fimH_not_found	ND	ND	NA	PRJEB56633	ERR10391455
C41b239a	Madagascar	Gallus gallus	Domestic animal	Faeces	commensal	2018	12815	-	STwu155-STip21	wzm-O8	wzt-O8	wzx-O30	wzy-O30	H25	fimH121	0	This study	NA	PRJEB56633	ERR10391458
C4255-S2-EC3	Asia	Homo sapiens	Human	Faeces	commensal	2012	155	21	STwu155-STip21	wzm-O8	wzt-O8	wzx-O179	wzy-O179	H51	fimH32	ND	ND	PMID: 34279212	PRJEB41147	GCA_905133775.1
CE1568	Australia	NA	Wild Animal	Avian	commensal	2012	58	-	STwu58-STip87-B			wzx-O154 wzx-O100	wzy-O100	H25	fimH32	ND	ND	PMID: 35115531	PRJNA727368	SRS8909997
CFSAN066340	Chile	Bos taurus	Domestic animal	Bovine	commensal	2016	58	-	STwu58-STip87-B			wzx-O116	wzy-O116	H21	fimH32	ND	ND	PMID: 35115531	PRJNA230969	GCA_012256365.1
CVM-N17EC0458	USA	Bos taurus	Domestic animal	Bovine	commensal	2017	58	87	STwu58-STip87-B			wzx-O153var2	wzy-O8	H21	fimH24	ND	ND	PMID: 35115531	PRJNA292663	GCA_012071345.1
CVMN17EC1020	USA	Gallus gallus	Domestic animal	Poultry	commensal	2017	58	24	STwu58-STip24	wzm-O8	wzt-O8			H25	fimH34	ND	ND	PMID: 35115531	PRJNA292663	GCA_003794615.1
CVMN17EC1030	USA	Gallus gallus	Domestic animal	Poultry	commensal	2017	58	24	STwu58-STip24	wzm-O9	wzt-O9			H25	fimH27	ND	ND	PMID: 35115531	PRJNA292663	GCA_003793335.1
De04	Madagascar	Water	Environment	Water	NA	2018	58	87	STwu58-STip87-B		wzt-O8			H30	fimH_not_found	ND	ND	NA	PRJEB56633	ERR10391607
DIJ18	France	Homo sapiens	Human	PAVM	ExPEC	2013	58	24	STwu58-STip24	wzm-O8	wzt-O8			H25	fimH41	ND	ND	PMID: 29379992	PRJEB39268	GCA_903980765.1
E2482	Australia	Water	Environment	Water	NA	2012	1049	21	STwu155-STip21			wzx-O66		H10	fimH32	ND	ND	PMID: 32530914	PRJEB34791	GCA_902843565
E2506	Australia	Water	Environment	Water	NA	2012	6184	-	STwu58-STip87-B					H51	fimH32	ND	ND	PMID: 32530914	PRJEB34791	GCA_902848485
E2938	Australia	Water	Environment	Water	NA	2013	58	-	STwu58-STip87-A					H21	fimH31	ND	ND	PMID: 32530914	PRJEB34791	GCA_902846815
E3466	Australia	Water	Environment	Water	NA	2013	155	-	STwu155-STip21					H51	fimH32	ND	ND	PMID: 32530914	PRJEB34791	GCA_902846895
E4766	Australia	Water	Environment	Water	NA	2013	223	366	STwu58-STip186					H21	fimH32	ND	ND	PMID: 32530914	PRJEB34791	GCA_902840445
E4921	Australia	Water	Environment	Water	NA	2013	58	-	STwu58-STip87-B					H31	fimH32	ND	ND	PMID: 32530914	PRJEB34791	GCA_902848155
E5060	Australia	Water	Environment	Water	NA	2013	58	87	STwu58-STip87-B					H37	fimH32	ND	ND	PMID: 32530914	PRJEB34791	GCA_902847145
E5150	Australia	Water	Environment	Water	NA	2013	155	-	STwu155-STip21			wzx-O88	wzy-O88	H25	fimH121	ND	ND	PMID: 32530914	PRJEB34791	GCA_902839785
E5415	Australia	Water	Environment	Water	NA	2013	58	-	STwu58-STip87-B					H31	fimH32	ND	ND	PMID: 32530914	PRJEB34791	GCA_902846705
E5555	Australia	Water	Environment	Water	NA	2013	6721	21	STwu155-STip21			wzx-O132		H8	fimH24	ND	ND	PMID: 32530914	PRJEB34791	GCA_902843265
E7355	Australia	Water	Environment	Water	NA	2013	58	186	STwu58-STip186					H21	fimH32	ND	ND	PMID: 32530914	PRJEB34791	GCA_902847875
E9208	Australia	Water	Environment	Water	NA	2013	58	87	STwu58-STip87-B				wzy-O85	H25	fimH32	ND	ND	PMID: 32530914	PRJEB34791	GCA_902841055
E9781	Australia	Water	Environment	Water	NA	2013	155	-	STwu155-STip21	wzm-O9	wzt-O9			H9	fimH32	ND	ND	PMID: 32530914	PRJEB34791	GCA_902841325
EC4723	France	Water	Environment	Water	NA	2010	155	-	STwu155-STip21			wzx-O30	wzy-O30	H51	fimH25	ND	ND	NA	PRJEB55494	Submitted
ECOLI_MEC_006	Norway	Homo sapiens	Human	ExPEC	ExPEC	2013	58	-	STwu58-STip87-B	wzm-O8	wzt-O8			H30	fimH_not_found	ND	ND	PMID: 35115531	PRJEB31090	ERS3124638
ECOR-34	USA	Canis familiaris	Domestic animal	Faeces	commensal	1980	58	186	STwu58-STip186			wzx-O88	wzy-O88	H21	fimH32	0	PMID: 33112851	PMID: 6363394	PRJNA514245	GCA_012531495.1
ED11-20a	France	Homo sapiens	Human	Faeces	commensal	2020	58	87	STwu58-STip87-B			wzx-O25	wzy-Onovel31	H28	fimH53	ND	ND	NA	PRJEB45090	Submitted
EFTR_6_6	Australia	Sus scrofa domestica	Domestic animal	Faeces	commensal	2013	155	21	STwu155-STip21	wzm-O9	wzt-O9			H21	fimH121	ND	ND
ESBL-15-0038	Austria	Bos taurus	Domestic animal	Bovine	commensal	2015	58	87	STwu58-STip87-B	wzm-O8	wzt-O8			H30	fimH54	ND	ND	PMID: 35115531	PRJEB21546	ERR2019093
ExPEC250	Canada	Homo sapiens	Human	ExPEC	ExPEC	2013	58	24	STwu58-STip24	wzm-O9	wzt-O9			H4	fimH27	ND	ND	PMID: 35115531	PRJNA514245	GCA_014481995.1
F10B	Australia	Sus scrofa domestica	Domestic animal	Faeces	commensal	2013	58	24	STwu58-STip24	wzm-O8	wzt-O8			H25	fimH32	ND	ND
F14W098435	United Kingdom	Homo sapiens	Human	ExPEC	ExPEC	2014	58	24	STwu58-STip24	wzm-O8	wzt-O8			H10	fimH30	ND	ND	PMID: 35115531	PRJNA517788	SRR8505933
FSIS11814339	USA	Gallus gallus	Domestic animal	Poultry	commensal	2018	58	87	STwu58-STip87-B					H37	fimH32	ND	ND	PMID: 35115531	PRJNA292667	SRR7940211
FSIS11917144	USA	Bos taurus	Domestic animal	Bovine	commensal	2018	58	24	STwu58-STip24	wzm-O9	wzt-O9			H25	fimH32	ND	ND	PMID: 35115531	PRJNA292667	SRR8592581
FSIS11921022	USA	Bos taurus	Domestic animal	Bovine	commensal	2019	58	87	STwu58-STip87-B				wzy-O154	H4	fimH32	ND	ND	PMID: 35115531	PRJNA292667	SRR9105600
FSIS11921889	USA	Bos taurus	Domestic animal	Bovine	commensal	2019	58	87	STwu58-STip87-B					H25	fimH32	ND	ND	PMID: 35115531	PRJNA292667	SRS4936889
GUYA-H103	Guyane	Homo sapiens	Human	Faeces	commensal	2006	155	21	STwu155-STip21			wzx-O86	wzy-O86	H51	fimH32	ND	ND	PMID: 23757130	PRJEB39627	GCA_946056975
GUYA-H104	Guyane	Homo sapiens	Human	Faeces	commensal	2006	155	21	STwu155-STip21			wzx-O86	wzy-O86	H51	fimH32	ND	ND	PMID: 23757130	PRJEB39627	GCA_946061775
GUYA-H105	Guyane	Homo sapiens	Human	Faeces	commensal	2006	58	87	STwu58-STip87-B					H27	fimH_not_found	6	This study	PMID: 23757130	PRJEB39627	GCA_946060655
GUYA-H107	Guyane	Homo sapiens	Human	Faeces	commensal	2006	155	21	STwu155-STip21			wzx-O21	wzy-O21	H12	fimH121	ND	ND	PMID: 23757130	PRJEB39627	GCA_946055995
GUYA-H111	Guyane	Homo sapiens	Human	Faeces	commensal	2006	155	-	STwu155-STip21			wzx-O5		H11	fimH121	3	This study	PMID: 23757130	PRJEB39627	GCA_946061555
GUYA-H114	Guyane	Homo sapiens	Human	Faeces	commensal	2006	155	-	STwu155-STip21					H21	fimH121	ND	ND	PMID: 23757130	PRJEB39627	GCA_946056025
GUYA-H116	Guyane	Homo sapiens	Human	Faeces	commensal	2006	155	21	STwu155-STip21			wzx-O174	wzy-O174	H25	fimH32	ND	ND	PMID: 23757130	PRJEB39627	GCA_946055855
GUYA-H117	Guyane	Homo sapiens	Human	Faeces	commensal	2006	155	21	STwu155-STip21			wzx-O21	wzy-O21	H12	fimH121	0	This study	PMID: 23757130	PRJEB39627	GCA_946062675
GUYA-H126	Guyane	Homo sapiens	Human	Faeces	commensal	2006	58	-	STwu58-STip24	wzm-O8	wzt-O8			H10	fimH30	ND	ND	PMID: 23757130	PRJEB39627	GCA_946060915
GUYA-H129	Guyane	Homo sapiens	Human	Faeces	commensal	2006	58	-	STwu58-STip87-B			wzx-O171	wzy-O171	H11	fimH_not_found	ND	ND	PMID: 23757130	PRJEB39627	GCA_946062325
GUYA-H134	Guyane	Homo sapiens	Human	Faeces	commensal	2006	155	21	STwu155-STip21			wzx-O159	wzy-O159	H25	fimH121	ND	ND	PMID: 23757130	PRJEB39627	GCA_946061925
GUYA-H14	Guyane	Homo sapiens	Human	Faeces	commensal	2006	58	-	STwu58-STip24	wzm-O8	wzt-O8			H10	fimH30	8	PMID: 33112851	PMID: 23757130	PRJEB39627	GCA_946061505
GUYA-H2	Guyane	Homo sapiens	Human	Faeces	commensal	2006	155	21	STwu155-STip21					H40	fimH32	0	This study	PMID: 23757130	PRJEB39627	GCA_946060785
GUYA-H26	Guyane	Homo sapiens	Human	Faeces	commensal	2006	13469	21	STwu155-STip21			wzx-O5	wzy-O5	H11	fimH121	7	This study	PMID: 23757130	PRJEB39627	GCA_946061455
GUYA-H31	Guyane	Homo sapiens	Human	Faeces	commensal	2006	155	-	STwu155-STip21			wzx-O5		H11	fimH121	ND	ND	PMID: 23757130	PRJEB39627	GCA_946056765
GUYA-H32	Guyane	Homo sapiens	Human	Faeces	commensal	2006	58	-	STwu58-STip87-B			wzx-O171	wzy-O171	H11	fimH_not_found	0	This study	PMID: 23757130	PRJEB39627	GCA_946056815
GUYA-H4	Guyane	Homo sapiens	Human	Faeces	commensal	2006	155	-	STwu155-STip21			wzx-O5		H11	fimH121	2	PMID: 33112851	PMID: 23757130	PRJEB39627	GCA_946056985
GUYA-H40	Guyane	Homo sapiens	Human	Faeces	commensal	2006	13468	21	STwu155-STip21			wzx-O5	wzy-O5	H11	fimH30	ND	ND	PMID: 23757130	PRJEB39627	GCA_946062715
GUYA-H44	Guyane	Homo sapiens	Human	Faeces	commensal	2006	58	87	STwu58-STip87-B			wzx-O153var1	wzy-O153var1	H25	fimH32	0	This study	PMID: 23757130	PRJEB39627	GCA_946060955
GUYA-H47	Guyane	Homo sapiens	Human	Faeces	commensal	2006	155	21	STwu155-STip21			wzx-O38	wzy-O38	H21	fimH121	0	PMID: 33112851	PMID: 23757130	PRJEB39627	GCA_946061125
GUYA-H48	Guyane	Homo sapiens	Human	Faeces	commensal	2006	155	21	STwu155-STip21			wzx-O159	wzy-O159	H25	fimH121	1	PMID: 33112851	PMID: 23757130	PRJEB39627	GCA_946061645
GUYA-H54	Guyane	Homo sapiens	Human	Faeces	commensal	2006	155	-	STwu155-STip21	wzm-O8	wzt-O8	wzx-O134-Gp6	wzy-O134-Gp6	H21	fimH121	ND	ND	PMID: 23757130	PRJEB39627	GCA_946062025
GUYA-H68	Guyane	Homo sapiens	Human	Faeces	commensal	2006	13469	21	STwu155-STip21			wzx-O5	wzy-O5	H11	fimH121	ND	ND	PMID: 23757130	PRJEB39627	GCA_946062075
GUYA-H70	Guyane	Homo sapiens	Human	Faeces	commensal	2006	155	21	STwu155-STip21			wzx-O86	wzy-O86	H51	fimH32	0	PMID: 33112851	PMID: 23757130	PRJEB39627	GCA_946061535
GUYA-H76	Guyane	Homo sapiens	Human	Faeces	commensal	2006	155	21	STwu155-STip21	wzm-O99	wzt-O99	wzx-O86	wzy-O86	H51	fimH32	ND	ND	PMID: 23757130	PRJEB39627	GCA_946056105
GUYA-H78	Guyane	Homo sapiens	Human	Faeces	commensal	2006	155	21	STwu155-STip21			wzx-O5	wzy-O5	H11	fimH121	ND	ND	PMID: 23757130	PRJEB39627	GCA_946062645
H1-001-0010-R-N	France	Homo sapiens	Human	Blood	ExPEC	2016	58	24	STwu58-STip24	wzm-O9	wzt-O9			H25	fimH32	ND	ND	PMID: 32417924	PRJEB35745	GCA_902706725.2
H1-001-0015-A-R	France	Homo sapiens	Human	Blood	ExPEC	2016	8096	24	STwu58-STip24	wzm-O9	wzt-O9			H25	fimH32	ND	ND	PMID: 32417924	PRJEB35745	GCA_902706805.2
H1-001-0023-M-D	France	Homo sapiens	Human	Blood	ExPEC	2016	58	24	STwu58-STip24	wzm-O8	wzt-O8			H25	fimH41	ND	ND	PMID: 32417924	PRJEB35745	GCA_902707005.2
H1-001-0027-S-G	France	Homo sapiens	Human	Blood	ExPEC	2016	58	24	STwu58-STip24	wzm-O9	wzt-O9			H25	fimH32	10	PMID: 33112851	PMID: 32417924	PRJEB35745	GCA_902706855.2
H1-001-0037-D-J	France	Homo sapiens	Human	Blood	ExPEC	2016	155	-	STwu155-STip21	wzm-O9	wzt-O9	wzx-O30	wzy-O30	H51	fimH32	ND	ND	PMID: 32417924	PRJEB35745	GCA_902706985.2
H1-001-0043-L-G	France	Homo sapiens	Human	Blood	ExPEC	2016	155	21	STwu155-STip21			wzx-O64	wzy-O64	H20	fimH_not_found	0	This study	PMID: 32417924	PRJEB35745	GCA_902707055.2
H1-001-0061-H-J	France	Homo sapiens	Human	Blood	ExPEC	2016	58	24	STwu58-STip24	wzm-O9	wzt-O9			H25	fimH32	0	This study	PMID: 32417924	PRJEB35745	GCA_902707185.2
H1-001-0093-R-A	France	Homo sapiens	Human	Blood	ExPEC	2016	155	-	STwu155-STip21			wzx-Onovel31	wzy-Onovel31	H34	fimH121	0	PMID: 33112851	PMID: 32417924	PRJEB35745	GCA_902707375.2
H1-001-0125-B-M	France	Homo sapiens	Human	Blood	ExPEC	2016	58	186	STwu58-STip186			wzx-O49	wzy-O49	H9	fimH32	0	PMID: 33112851	PMID: 32417924	PRJEB35745	GCA_902707885.2
H1-001-0153-G-B	France	Homo sapiens	Human	Blood	ExPEC	2016	58	24	STwu58-STip24	wzm-O9	wzt-O9			H25	fimH32	ND	ND	PMID: 32417924	PRJEB35745	GCA_902708015.2
H1-001-0156-V-R	France	Homo sapiens	Human	Blood	ExPEC	2016	8099	87	STwu58-STip87-B	wzm-O9	wzt-O9			H4	fimH32	6	This study	PMID: 32417924	PRJEB35745	GCA_902708155.2
H1-002-0051-D-S	France	Homo sapiens	Human	Blood	ExPEC	2016	58	87	STwu58-STip87-B	wzm-O9	wzt-O9	wzx-O30	wzy-O30	H25	fimH24	0	This study	PMID: 32417924	PRJEB35745	GCA_902708595.2
H1-002-0064-E-M	France	Homo sapiens	Human	Blood	ExPEC	2016	58	24	STwu58-STip24	wzm-O9	wzt-O9			H25	fimH32	5	PMID: 33112851	PMID: 32417924	PRJEB35745	GCA_902708705.2
H1-003-0010-G-J	France	Homo sapiens	Human	Blood	ExPEC	2016	58	24	STwu58-STip24	wzm-O8	wzt-O8			H25	fimH32	6	PMID: 33112851	PMID: 32417924	PRJEB35745	GCA_902708875.2
H1-003-0015-M-G	France	Homo sapiens	Human	Blood	ExPEC	2016	58	-	STwu58-STip24	wzm-O9	wzt-O9	wzx-Onovel22	wzy-Onovel22	H12	fimH27	5	This study	PMID: 32417924	PRJEB35745	GCA_902708985.2
H1-003-0034-G-T	France	Homo sapiens	Human	Blood	ExPEC	2016	8108	21	STwu155-STip21			wzx-O21	wzy-O21	H12	fimH31	ND	ND	PMID: 32417924	PRJEB35745	GCA_902709195.2
H1-003-0053-M-P	France	Homo sapiens	Human	Blood	ExPEC	2016	58	24	STwu58-STip24	wzm-O9	wzt-O9			H4	fimH27	ND	ND	PMID: 32417924	PRJEB35745	GCA_902709405.2
H1-003-0057-E-J	France	Homo sapiens	Human	Blood	ExPEC	2016	58	24	STwu58-STip24	wzm-O9	wzt-O9			H25	fimH32	ND	ND	PMID: 32417924	PRJEB35745	GCA_902709535.2
H1-003-0062-S-A	France	Homo sapiens	Human	Blood	ExPEC	2016	58	24	STwu58-STip24	wzm-O9	wzt-O9			H25	fimH27	ND	ND	PMID: 32417924	PRJEB35745	GCA_902709455.2
H1-003-0092-M-M	France	Homo sapiens	Human	Blood	ExPEC	2016	58	24	STwu58-STip24	wzm-O8	wzt-O8			H25	fimH34	10	This study	PMID: 32417924	PRJEB35745	GCA_902709805.2
H1-003-0100-P-J	France	Homo sapiens	Human	Blood	ExPEC	2016	58	24	STwu58-STip24	wzm-O8	wzt-O8			H19	fimH27	ND	ND	PMID: 32417924	PRJEB35745	GCA_902709925.2
H1-003-0112-M-M	France	Homo sapiens	Human	Blood	ExPEC	2016	58	24	STwu58-STip24	wzm-O8	wzt-O8			H25	fimH27	ND	ND	PMID: 32417924	PRJEB35745	GCA_902710025.2
H1-003-0121-E-F	France	Homo sapiens	Human	Blood	ExPEC	2016	58	24	STwu58-STip24	wzm-O9	wzt-O9			H25	fimH32	ND	ND	PMID: 32417924	PRJEB35745	GCA_902710075.2
H1-004-0017-B-M	France	Homo sapiens	Human	Blood	ExPEC	2016	58	24	STwu58-STip24	wzm-O9	wzt-O9			H9	fimH27	3	PMID: 33112851	PMID: 32417924	PRJEB35745	GCA_902710155.2
H1-005-0058-M-A	France	Homo sapiens	Human	Blood	ExPEC	2016	58	24	STwu58-STip24	wzm-O9	wzt-O9	wzx-Onovel22	wzy-Onovel22	H25	fimH32	8	PMID: 33112851	PMID: 32417924	PRJEB35745	GCA_902710985.2
H1-006-0034-T-Z	France	Homo sapiens	Human	Blood	ExPEC	2016	58	24	STwu58-STip24	wzm-O9	wzt-O9			H25	fimH27	1	This study	PMID: 32417924	PRJEB35745	GCA_902711525.2
H1-006-0035-L-J	France	Homo sapiens	Human	Blood	ExPEC	2016	58	24	STwu58-STip24	wzm-O9	wzt-O9			H25	fimH27	ND	ND	PMID: 32417924	PRJEB35745	GCA_902711565.2
H1-007-0014-D-E	France	Homo sapiens	Human	Blood	ExPEC	2016	58	24	STwu58-STip24	wzm-O8	wzt-O8			H10	fimH27	ND	ND	PMID: 32417924	PRJEB35745	GCA_902711775.2
H1-007-0034-F-P	France	Homo sapiens	Human	Blood	ExPEC	2016	4162	21	STwu155-STip21	wzm-O8	wzt-O8			H51	fimH38	3	This study	PMID: 32417924	PRJEB35745	GCA_902711835.2
H14	France	Homo sapiens	Human	PAVM	ExPEC	2013	58	87	STwu58-STip87-A			wzx-O45	wzy-O45	H31	fimH54	10	This study	PMID: 29379992	PRJEB39268	GCA_903980775.1
H591	Australia	Homo sapiens	Human	Urine	ExPEC	2001	155	21	STwu155-STip21			wzx-O88	wzy-O88	H25	fimH121	ND	ND	PMID: 32530914	PRJNA39021	GCA_000176675.2
HICF166	United Kingdom	Homo sapiens	Human	ExPEC	ExPEC	2010	58	24	STwu58-STip24	wzm-O8	wzt-O8			H25	fimH27	ND	ND	PMID: 35115531	PRJNA306133	SRR3050951
IA-2014078789	USA	Bos taurus	Domestic animal	Bovine	commensal	2014	58	-	STwu58-STip87-B			wzx-O45	wzy-O45	H4	fimH53	ND	ND	PMID: 35115531	PRJNA338681	SRR4301122
IBIS_25	Australia	NA	Wild Animal	Avian	commensal	2012	58	87	STwu58-STip87-B			wzx-O153var1	wzy-O153var1	H25	fimH32	ND	ND	PMID: 35115531	PRJNA727368	SRS8910046
KCJK115	USA	Bos taurus	Domestic animal	Bovine	commensal	2015	58	-	STwu58-STip87-B			wzx-O88	wzy-O88	H25	fimH171	ND	ND	PMID: 35115531	PRJNA298331	SRS1496531
KS65_1E	Japan	Bos taurus	Domestic animal	Bovine	commensal	2013	58	186	STwu58-STip186			wzx-O78	wzy-O78	H21	fimH32	ND	ND	PMID: 35115531	PRJDB5579	DRR103038
LM07	France	Homo sapiens	Human	PAVM	ExPEC	2013	58	24	STwu58-STip24	wzm-O9	wzt-O9			H25	fimH32	5	This study	PMID: 29379992	PRJEB39268	GCA_903981125.1
LM19	France	Homo sapiens	Human	PAVM	ExPEC	2013	58	24	STwu58-STip24	wzm-O8	wzt-O8			H25	fimH32	ND	ND	PMID: 29379992	PRJEB39268	GCA_903981185.1
LM31	France	Homo sapiens	Human	PAVM	ExPEC	2013	2025	24	STwu58-STip24	wzm-O8	wzt-O8			H25	fimH30	6	This study	PMID: 29379992	PRJEB39268	GCA_903981175.1
LM39	France	Homo sapiens	Human	PAVM	ExPEC	2013	58	24	STwu58-STip24	wzm-O8	wzt-O8			H10	fimH54	5	This study	PMID: 29379992	PRJEB39268	GCA_903981205.1
LM51	France	Homo sapiens	Human	PAVM	ExPEC	2013	58	87	STwu58-STip87-B			wzx-O132	wzy-O132	H28	fimH32	0	This study	PMID: 29379992	PRJEB39268	GCA_903981295.1
M1368	Mali	Homo sapiens	Human	Faeces	commensal	1980	58	87	STwu58-STip87-B					H40	fimH24	ND	ND	NA	PRJEB55493	Submitted
M1375	Mali	Homo sapiens	Human	Faeces	commensal	1980	58	87	STwu58-STip87-B					H40	fimH24	3	This study	NA	PRJEB55493	Submitted
MAH55a	Madagascar	Homo sapiens	Human	Faeces	commensal	2018	12816	21	STwu155-STip21			wzx-O171	wzy-O171	H21	fimH121	ND	ND	PMID: 35003019	PRJEB48998	ERS8953263
MOD1-EC5546	USA	Bos taurus	Domestic animal	Bovine	commensal	1979	58	87	STwu58-STip87-A			wzx-O22	wzy-O22	H21	fimH121	ND	ND	PMID: 35115531	PRJNA230969	GCA_002463795.1
MOD1-EC6698	USA	Homo sapiens	Human	ExPEC	ExPEC	1992	58	87	STwu58-STip87-B					H40	fimH32	ND	ND	PMID: 35115531	PRJNA230969	GCA_002522645.1
MOD1-EC6985	USA	Bos taurus	Domestic animal	Bovine	commensal	1998	58	-	STwu58-STip87-B					H25	fimH32	ND	ND	PMID: 35115531	PRJNA230969	GCA_002518645.1
NAN46	France	Homo sapiens	Human	PAVM	ExPEC	2013	58	24	STwu58-STip24	wzm-O9	wzt-O9			H12	fimH27	0	This study	PMID: 29379992	PRJEB39268	GCA_903981595.1
NAN50	France	Homo sapiens	Human	PAVM	ExPEC	2013	2453	87	STwu58-STip87-B	wzm-O8	wzt-O8			H9	fimH41	7	This study	PMID: 29379992	PRJEB39268	GCA_903981655.1
NILS24	France	Homo sapiens	Human	Miscellaneous	ExPEC	2013	58	87	STwu58-STip87-A			wzx-O65	wzy-O65	H16	fimH32	0	PMID: 33112851	PMID: 25266386	PRJEB20550	ERS1691504
NILS49	France	Homo sapiens	Human	Urine	ExPEC	2013	58	-	STwu58-STip24	wzm-O9	wzt-O9	wzx-Onovel22	wzy-Onovel22	H11	fimH32	7	PMID: 33112851	PMID: 25266386	PRJEB20550	ERS1691531
PSU-1239	USA	Bos taurus	Domestic animal	Bovine	commensal	1975	58	87	STwu58-STip87-B			wzx-O153var1	wzy-O153var1	H12	fimH54	ND	ND	PMID: 35115531	PRJNA357722	GCA_012098395.1
R1B1B9	France	Homo sapiens	Human	Blood	ExPEC	2005	58	87	STwu58-STip87-A			wzx-O173	wzy-O173	H5	fimH31	0	This study	PMID: 21177892	PRJEB39260	GCA_903975155.1
R1B1D14	France	Homo sapiens	Human	Blood	ExPEC	2005	155	-	STwu155-STip21	wzm-O8	wzt-O8			H51	fimH32	0	This study	PMID: 21177892	PRJEB39260	GCA_903975305.1
R1B2A9	France	Homo sapiens	Human	Blood	ExPEC	2005	58	24	STwu58-STip24	wzm-O9	wzt-O9			H25	fimH32	ND	ND	PMID: 21177892	PRJEB39260	GCA_903975965.1
R1B2B6	France	Homo sapiens	Human	Blood	ExPEC	2005	58	24	STwu58-STip24	wzm-O8	wzt-O8			H25	fimH27	ND	ND	PMID: 21177892	PRJEB39260	GCA_903976035.1
R1B2C5	France	Homo sapiens	Human	Blood	ExPEC	2005	155	21	STwu155-STip21			wzx-O100	wzy-O100	H34	fimH121	0	This study	PMID: 21177892	PRJEB39260	GCA_903976055.1
R1B5J2	France	Homo sapiens	Human	Blood	ExPEC	2005	155	21	STwu155-STip21					H20	fimH_not_found	ND	ND	PMID: 21177892	PRJEB39260	GCA_903977205.1
R1B6G16	France	Homo sapiens	Human	Blood	ExPEC	2005	1126	24	STwu58-STip24	wzm-O8	wzt-O8			H25	fimH32	10	This study	PMID: 21177892	PRJEB39260	GCA_903977785.1
R1B6I11	France	Homo sapiens	Human	Blood	ExPEC	2005	58	24	STwu58-STip24	wzm-O8	wzt-O8			H25	fimH32	ND	ND	PMID: 21177892	PRJEB39260	GCA_903978035.1
R1B6I15	France	Homo sapiens	Human	Blood	ExPEC	2005	58	24	STwu58-STip24	wzm-O8	wzt-O8			H25	fimH27	ND	ND	PMID: 21177892	PRJEB39260	GCA_903978055.1
RL226	Germany	Gallus gallus	Domestic animal	Poultry	commensal	2012	58	87	STwu58-STip87-B	wzm-O8	wzt-O8			H9	fimH32	ND	ND	PMID: 35115531	PRJNA514245	ERS2025532
ROAR047	France	Martes martes	Wild animal	Faeces	commensal	2002	155	21	STwu155-STip21			wzx-O88	wzy-O88	H21	fimH121	0	PMID: 33112851	PMID: 26613786	PRJEB38489	Submitted
ROAR061	France	Lepus capensi	Wild animal	Faeces	commensal	2002	155	21	STwu155-STip21			wzx-O88	wzy-O88	H21	fimH121	1	PMID: 33112851	PMID: 26613786	PRJEB38489	Submitted
ROAR068	France	Microchiropteres sp.	Wild animal	Faeces	commensal	2003	58	87	STwu58-STip87-B			wzx-O153var2	wzy-O8	H21	fimH24	ND	ND	PMID: 26613786	PRJEB38489	Submitted
ROAR072	France	Rupricapra pyrenaica	Wild animal	Faeces	commensal	2002	155	21	STwu155-STip21			wzx-O88	wzy-O88	H21	fimH121	0	PMID: 33112851	PMID: 26613786	PRJEB38489	Submitted
ROAR082	France	Cervus elaphus	Wild animal	Faeces	commensal	2001	155	21	STwu155-STip21			wzx-O102	wzy-O102	H21	fimH121	3	PMID: 33112851	PMID: 26613786	PRJEB38489	Submitted
ROAR104	France	Cervus elaphus	Wild animal	Faeces	commensal	2001	58	87	STwu58-STip87-B	wzm-O9	wzt-O9	wzx-O112	wzy-O112	H4	fimH32	ND	ND	PMID: 26613786	PRJEB38489	Submitted
ROAR178	France	Gallus gallus	Domestic animal	Faeces	commensal	2003	2530	24	STwu58-STip24	wzm-O8	wzt-O8			H25	fimH27	9	PMID: 33112851	PMID: 26613786	PRJEB38489	Submitted
ROAR196	France	Ovis aries	Domestic animal	Faeces	commensal	2003	58	87	STwu58-STip87-B			wzx-O153var2	wzy-O8	H21	fimH24	ND	ND	PMID: 26613786	PRJEB38489	Submitted
ROAR205	France	Sus scrofa domestica	Domestic animal	Faeces	commensal	2003	767	87	STwu58-STip87-B	wzm-O8	wzt-O8			H9	fimH32	9	PMID: 33112851	PMID: 26613786	PRJEB38489	Submitted
ROAR206	France	Sus scrofa domestica	Domestic animal	Faeces	commensal	2003	155	332	STwu155-STip21			wzx-O102	wzy-O102	H21	fimH121	ND	ND	PMID: 26613786	PRJEB38489	Submitted
ROAR316	France	Canis familiaris	Domestic animal	Faeces	commensal	2004	58	87	STwu58-STip87-A	wzm-O8		wzx-O40	wzy-O40	H5	fimH31	10	This study	PMID: 26613786	PRJEB38489	Submitted
ROAR322	France	Canis familiaris	Domestic animal	Faeces	commensal	2004	58	87	STwu58-STip87-A	wzm-O8		wzx-O40	wzy-O40	H5	fimH31	ND	ND	PMID: 26613786	PRJEB38489	Submitted
ROAR334	France	Canis familiaris	Domestic animal	Faeces	commensal	2004	58	87	STwu58-STip87-A	wzm-O8		wzx-O40	wzy-O40	H5	fimH31	10	PMID: 33112851	PMID: 26613786	PRJEB38489	Submitted
ROAR400	France	Homo sapiens	Human	Faeces	commensal	2000	58	24	STwu58-STip24	wzm-O8	wzt-O8			H25	fimH32	10	PMID: 33112851	PMID: 26613786	PRJEB38489	Submitted
ROAR410	France	Homo sapiens	Human	Faeces	commensal	2000	58	414	STwu58-STip87-B			wzx-O11	wzy-O11	H25	fimH34	6	This study	PMID: 26613786	PRJEB38489	Submitted
ROAR419	France	Homo sapiens	Human	Faeces	commensal	2000	58	24	STwu58-STip24	wzm-O9	wzt-O9	wzx-Onovel22	wzy-Onovel22	H12	fimH27	8	PMID: 33112851	PMID: 26613786	PRJEB38489	Submitted
ROAR421	France	Homo sapiens	Human	Faeces	commensal	2000	58	87	STwu58-STip87-A			wzx-O65	wzy-O65	H16	fimH32	ND	ND	PMID: 26613786	PRJEB38489	Submitted
S1-113	Guyane	Nectomys.melanius	Wild animal	Faeces	commensal	2006	155	21	STwu155-STip21			wzx-Onovel8	wzy-Onovel8	H21	fimH121	0	This study	PMID: 23757130	PRJEB39627	GCA_946060875
S1-24	Guyane	Nectomys melanius	Wild animal	Faeces	commensal	2006	1049	21	STwu155-STip21	wzm-O8	wzt-O8	wzx-O32	wzy-O32	H10	fimH32	0	This study	PMID: 23757130	PRJEB39627	GCA_946062525
S1-26	Guyane	Nectomys melanius	Wild animal	Faeces	commensal	2006	1049	21	STwu155-STip21	wzm-O8	wzt-O8	wzx-O32	wzy-O32	H10	fimH32	ND	ND	PMID: 23757130	PRJEB39627	GCA_946061665
S1-3	Guyane	Buffonidae sp	Wild animal	Faeces	commensal	2006	155	-	STwu155-STip21			wzx-O86	wzy-O86	H51	fimH32	0	This study	PMID: 23757130	PRJEB39627	GCA_946056775
S1-4	Guyane	Lyonycteris spurrelli	Wild animal	Faeces	commensal	2006	155	-	STwu155-STip21			wzx-O86	wzy-O86	H51	fimH32	ND	ND	PMID: 23757130	PRJEB39627	GCA_946062665
S2-11	Guyane	Nectomys melanius	Wild animal	Faeces	commensal	2010	155	-	STwu155-STip21			wzx-O102	wzy-O102	H34	fimH121	0	This study	PMID: 23757130	PRJEB39627	GCA_946063125
S2-66	Guyane	Nectomys melanius	Wild animal	Faeces	commensal	2010	155	21	STwu155-STip21			wzx-O5		H11	fimH121	ND	ND	PMID: 23757130	PRJEB39627	GCA_946062815
Sa03	Madagascar	Water	Slaughterhouse	Water	NA	2018	12815	-	STwu155-STip21	wzm-O8	wzt-O8	wzx-O30	wzy-O30	H25	fimH121	ND	ND	NA	PRJEB56633	ERR10391672
TA135	Australia	Petrogale lateralis pearsoni	Wild animal	Faeces	commensal	1994	6177	-	STwu155-STip21					H21	fimH121	ND	ND	PMID: 32530914	PRJEB34791	GCA_902848525
TA271	Australia	Dasyurus viverrinus	Wild animal	Faeces	commensal	1995	58	-	STwu58-STip87-B					H21	fimH54	ND	ND	PMID: 32530914	PRJNA39091	GCA_000176635.2
Ua06	Madagascar	Water	Environment	Water	NA	2018	12821	21	STwu155-STip21					H40	fimH32	ND	ND	NA	PRJEB56633	ERR10391691
UPEC-203	USA	Homo sapiens	Human	ExPEC	ExPEC	2011	58	24	STwu58-STip24	wzm-O8	wzt-O8			H25	fimH32	ND	ND	PMID: 35115531	PRJNA248737	GCA_000785325.1
W1_33	Australia	Gallus gallus	Domestic animal	Meat	commensal	2014	155	21	STwu155-STip21	wzm-O8	wzt-O8			H51	fimH41	ND	ND	PMID: 32530914	PRJEB34791	GCA_902839105
W2_37	Australia	Gallus gallus	Domestic animal	Meat	commensal	2014	155	21	STwu155-STip21			wzx-O86	wzy-O86	H51	fimH32	ND	ND	PMID: 32530914	PRJEB34791	GCA_902839985
W2_41	Australia	Gallus gallus	Domestic animal	Meat	commensal	2014	155	21	STwu155-STip21			wzx-O180	wzy-O180	H9	fimH366	ND	ND	PMID: 32530914	PRJEB34791	GCA_902842625
W3_17	Australia	Gallus gallus	Domestic animal	Meat	commensal	2014	58	414	STwu58-STip87-B			wzx-O11		H25	fimH34	ND	ND	PMID: 32530914	PRJEB34791	GCA_902842735
W3_24	Australia	Gallus gallus	Domestic animal	Meat	commensal	2014	58	87	STwu58-STip87-B					H37	fimH32	ND	ND	PMID: 32530914	PRJEB34791	GCA_902847045
W3_32	Australia	Gallus gallus	Domestic animal	Meat	commensal	2014	155	21	STwu155-STip21					H11	fimH121	ND	ND	PMID: 32530914	PRJEB34791	GCA_902845845
W4_17	Australia	Gallus gallus	Domestic animal	Meat	commensal	2014	155	-	STwu155-STip21	wzm-O8	wzt-O8			H51	fimH32	ND	ND	PMID: 32530914	PRJEB34791	GCA_902846015
W4_22	Australia	Gallus gallus	Domestic animal	Meat	commensal	2014	58	87	STwu58-STip87-B					H37	fimH32	ND	ND	PMID: 32530914	PRJEB34791	GCA_902848195
Wc05	Madagascar	Water	Environment	Water	NA	2018	58	87	STwu58-STip87-B		wzt-O8			H30	fimH_not_found	8	This study	NA	PRJEB56633	ERR10391712
