## Supplementary material for "High pathogenicity island, *aer* and *sit* operons: a “ménage à trois” in *Escherichia coli* extra-intestinal virulence": Table S2

### Sheet: Survival
Table S2. Kruskal-Wallis test p-values after Bonferroni correction of VAGs, Log-rank test p-values after Bonferroni correction of the mouse survival curves, Fisher exact test p-values after Bonferroni correction of antibiotic resistance data, ANOVA test p-values for the comparison of number of mice killed depending on VAG combinations
Survival (log-rank test)*
	CFT073	K-12	STw155-STp21	STw58-STp186	STw58-STp24	STw58-STp87A	STw58-STp87B
CFT073	/
K-12	2.01283e-27	/
STw155-STp21	1.71842e-90	0.223583	/
STw58-STp186	4.85576e-12	1	1	/
STw58-STp24	3.94461e-40	2.91134e-11	2.61124e-28	0.000306606	/
STw58-STp87A	3.72267e-09	2.31082e-08	2.50009e-15	0.00407196	1	/
STw58-STp87B	1.8304e-34	9.16818e-06	6.33941e-09	0.0449741	0.00658616	0.448134	/
*Bonferroni corrected p-value

### Sheet: Virulence
Table S2. Kruskal-Wallis test p-values after Bonferroni correction of VAGs, Log-rank test p-values after Bonferroni correction of the mouse survival curves, Fisher exact test p-values after Bonferroni correction of antibiotic resistance data, ANOVA test p-values for the comparison of number of mice killed depending on VAG combinations
Virulence - global comparisons (Kruskal-Wallis rank sum test)
Virulence classes	P-value
Adhesin	3.251e-08
Iron acquisition	4.11775e-26
Miscellaneous	0.02614
Protectin	2.01174e-23
Toxin	4.164e-15
Virulence factor miscellaneous (Kruskal-Wallis rank sum test)*
	STw155-STp21	STw58-STp186	STw58-STp24	STw58-STp87A	STw58-STp87B
STw155-STp21	/
STw58-STp186	1	/
STw58-STp24	1	0.334072	/
STw58-STp87A	0.286965	1	0.0227992	/
STw58-STp87B	1	1	0.205834	1	/
*Bonferroni corrected p-value
Virulence factor protectin (Kruskal-Wallis rank sum test)*
	STw155-STp21	STw58-STp186	STw58-STp24	STw58-STp87A	STw58-STp87B
STw155-STp21	/
STw58-STp186	1	/
STw58-STp24	1.85249e-21	4.15045e-08	/
STw58-STp87A	1	1	3.28823e-10	/
STw58-STp87B	0.0369719	0.445555	1.08594e-13	1	/
*Bonferroni corrected p-value
Virulence factor toxin (Kruskal-Wallis rank sum test)*
	STw155-STp21	STw58-STp186	STw58-STp24	STw58-STp87A	STw58-STp87B
STw155-STp21	/
STw58-STp186	1	/
STw58-STp24	5.89373e-24	0.000209969	/
STw58-STp87A	1	1	5.6088e-07	/
STw58-STp87B	0.0192813	1	7.20416e-14	1	/
*Bonferroni corrected p-value
Virulence factor adhesin (Kruskal-Wallis rank sum test)*
	STw155-STp21	STw58-STp186	STw58-STp24	STw58-STp87A	STw58-STp87B
STw155-STp21	/
STw58-STp186	0.225333	/
STw58-STp24	1.07078e-07	1	/
STw58-STp87A	0.00518082	1	1	/
STw58-STp87B	1	1	0.000313696	0.0844121	/
*Bonferroni corrected p-value
Virulence factor iron acquisition (Kruskal-Wallis rank sum test)*
	STw155-STp21	STw58-STp186	STw58-STp24	STw58-STp87A	STw58-STp87B
STw155-STp21	/
STw58-STp186	1	/
STw58-STp24	5.89373e-24	0.000209969	/
STw58-STp87A	1	1	5.6088e-07	/
STw58-STp87B	0.0192813	1	7.20416e-14	1	/
*Bonferroni corrected p-value

### Sheet: Resistance
Table S2. Kruskal-Wallis test p-values after Bonferroni correction of VAGs, Log-rank test p-values after Bonferroni correction of the mouse survival curves, Fisher exact test p-values after Bonferroni correction of antibiotic resistance data, ANOVA test p-values for the comparison of number of mice killed depending on VAG combinations
Resistance - global comparisons (Fisher's Exact Test)
Antibiotic	P-value
Amikacin	0.3276
Ampicillin	5.016e-09
Carbapenems	0.3276
Chloramphenicol	0.02036
Colistin	0.4063
Cefotaxime/ceftazidime	0.1509
Cefepime	0.1065
Fluoroquinolones	0.1883
Gentamicin	0.0004097
Sulfamides	1.156e-09
Tetracycline	6.33e-08
Trimethoprim	5.206e-11
Tazocillin	0.1862
Resistance ampicillin (Fisher's Exact Test)*
	STw155-STp21	STw58-STp186	STw58-STp24	STw58-STp87A	STw58-STp87B
STw155-STp21	/
STw58-STp186	0.422037	/
STw58-STp24	5.81908e-06	0.000420329	/
STw58-STp87A	1	1	0.000355656	/
STw58-STp87B	1	0.366515	0.00028826	1	/
*Bonferroni corrected p-value
Resistance gentamicin (Fisher's Exact Test)*
	STw155-STp21	STw58-STp186	STw58-STp24	STw58-STp87A	STw58-STp87B
STw155-STp21	/
STw58-STp186	1	/
STw58-STp24	1	1	/
STw58-STp87A	0.0117358	1	0.0325805	/
STw58-STp87B	0.530746	1	1	0.606727	/
*Bonferroni corrected p-value
Resistance sulfamides (Fisher's Exact Test)*
	STw155-STp21	STw58-STp186	STw58-STp24	STw58-STp87A	STw58-STp87B
STw155-STp21	/
STw58-STp186	1	/
STw58-STp24	2.0354e-08	0.00096999	/
STw58-STp87A	0.532017	0.174049	1	/
STw58-STp87B	1	0.432473	0.000363187	1	/
*Bonferroni corrected p-value
Resistance trimethoprim (Fisher's Exact Test)*
	STw155-STp21	STw58-STp186	STw58-STp24	STw58-STp87A	STw58-STp87B
STw155-STp21	/
STw58-STp186	1	/
STw58-STp24	2.93093e-09	0.00096999	/
STw58-STp87A	1	1	0.00752131	/
STw58-STp87B	1	1	4.42161e-06	1	/
*Bonferroni corrected p-value
Resistance chloramphenicol (Fisher's Exact Test)*
	STw155-STp21	STw58-STp186	STw58-STp24	STw58-STp87A	STw58-STp87B
STw155-STp21	/
STw58-STp186	1	/
STw58-STp24	1	1	/
STw58-STp87A	0.0297482	1	0.317632	/
STw58-STp87B	1	1	1	0.26338	/
*Bonferroni corrected p-value
Resistance tetracycline (Fisher's Exact Test)*
	STw155-STp21	STw58-STp186	STw58-STp24	STw58-STp87A	STw58-STp87B
STw155-STp21	/
STw58-STp186	1	/
STw58-STp24	2.14742e-07	0.141871	/
STw58-STp87A	0.0893431	1	1	/
STw58-STp87B	0.00485519	1	0.96815	1	/
*Bonferroni corrected p-value

### Sheet: VAGs vs mice killed per strain
Table S2. Kruskal-Wallis test p-values after Bonferroni correction of VAGs, Log-rank test p-values after Bonferroni correction of the mouse survival curves, Fisher exact test p-values after Bonferroni correction of antibiotic resistance data, ANOVA test p-values for the comparison of number of mice killed depending on VAG combinations
Number of mice killed according to the presence of HPI (ANOVA)
VAGs or combination of VAGs	P-value
None	1.96793e-06
iroN	0.0509239
iucA	0.291484
iucA + iroN	0.576785
sitA	1.37891e-11
sitA + iroN	6.61431e-05
sitA + iucA	1.00255e-11
sitA + iucA + iroN	0.0108637
Number of mice killed in the presence of HPI according to VAGs or combination of VAGs - Global comparison (ANOVA)	P-value
None vs iroN vs iucA vs iucA + iroN vs sitA vs sitA + iroN vs sitA + iucA vs sitA + iucA + iroN	0.00411049
Number of mice killed in the presence of HPI according to VAGs or combination of VAGs (ANOVA)*
	None	iroN	iucA	iucA + iroN	sitA	sitA + iroN	sitA + iucA	sitA + iucA + iroN
None	/
iroN	1	/
iucA	1	1	/
iucA + iroN	1	1	1	/
sitA	0.0241913	1	1	1	/
sitA + iroN	0.0163566	1	1	1	1	/
sitA + iucA	0.0203985	1	1	1	1	1	/
sitA + iucA + iroN	0.028058	1	1	1	1	1	1	/
*Bonferroni corrected p-value
