## Supplementary material for "High pathogenicity island, *aer* and *sit* operons: a “ménage à trois” in *Escherichia coli* extra-intestinal virulence": Table S3

### Sheet: Sheet1
Table S3. Antibiotic resistance prediction according to genes/mutations.
Resistance determinant	Gene_or_mutation	AMP*	TZP*	CTX/CAZ*	FEP*	CARB*	GEN*	AMK*	FQ*	SUL*	TRI*	COL*	CHL*	TET*
ampC promoter n.-42C>T	mutation	R	R	R	S	S	NA	NA	NA	NA	NA	NA	NA	NA
PmrA R81S	mutation	NA	NA	NA	NA	NA	NA	NA	NA	NA	NA	R	NA	NA
PmrB V161G	mutation	NA	NA	NA	NA	NA	NA	NA	NA	NA	NA	R	NA	NA
aac(2')-Iia	gene	NA	NA	NA	NA	NA	R	S	NA	NA	NA	NA	NA	NA
aac(3)-IIa	gene	NA	NA	NA	NA	NA	R	S	NA	NA	NA	NA	NA	NA
aac(3)-VIa	gene	NA	NA	NA	NA	NA	R	S	NA	NA	NA	NA	NA	NA
aac(6')-Ib-cr	gene	NA	NA	NA	NA	NA	S	R	R	NA	NA	NA	NA	NA
aadA2	gene	NA	NA	NA	NA	NA	S	S	NA	NA	NA	NA	NA	NA
aadA5	gene	NA	NA	NA	NA	NA	S	S	NA	NA	NA	NA	NA	NA
ant(3'')-Ia	gene	NA	NA	NA	NA	NA	S	S	NA	NA	NA	NA	NA	NA
aph(3')-Ia	gene	NA	NA	NA	NA	NA	S	S	NA	NA	NA	NA	NA	NA
aph(3'')-Ib	gene	NA	NA	NA	NA	NA	S	S	NA	NA	NA	NA	NA	NA
aph(6)-Id	gene	NA	NA	NA	NA	NA	S	S	NA	NA	NA	NA	NA	NA
blaCMY-2	gene	R	R	R	S	S	NA	NA	NA	NA	NA	NA	NA	NA
blaCTX-M	gene	R	S	R	R	S	NA	NA	NA	NA	NA	NA	NA	NA
blaIMP-4	gene	R	R	R	R	R	NA	NA	NA	NA	NA	NA	NA	NA
blaOXA-1	gene	R	R	S	S	S	NA	NA	NA	NA	NA	NA	NA	NA
blaSHV-12	gene	R	S	R	R	S	NA	NA	NA	NA	NA	NA	NA	NA
blaTEM-12	gene	R	S	R	R	S	NA	NA	NA	NA	NA	NA	NA	NA
blaTEM-30	gene	R	R	S	S	S	NA	NA	NA	NA	NA	NA	NA	NA
blaTEM-135	gene	R	S	S	S	S	NA	NA	NA	NA	NA	NA	NA	NA
blaTEM-244_variant	gene	R	S	S	S	S	NA	NA	NA	NA	NA	NA	NA	NA
blaTEM-1	gene	R	S	S	S	S	NA	NA	NA	NA	NA	NA	NA	NA
blaTEM-1_variant	gene	R	S	S	S	S	NA	NA	NA	NA	NA	NA	NA	NA
catA1	gene	NA	NA	NA	NA	NA	NA	NA	NA	NA	NA	NA	R	NA
catA2	gene	NA	NA	NA	NA	NA	NA	NA	NA	NA	NA	NA	R	NA
catB3	gene	NA	NA	NA	NA	NA	NA	NA	NA	NA	NA	NA	R	NA
cmlA1	gene	NA	NA	NA	NA	NA	NA	NA	NA	NA	NA	NA	R	NA
dfrA	gene	NA	NA	NA	NA	NA	NA	NA	NA	NA	R	NA	NA	NA
floR	gene	NA	NA	NA	NA	NA	NA	NA	NA	NA	NA	NA	R	NA
mcr-1.1	gene	NA	NA	NA	NA	NA	NA	NA	NA	NA	NA	R	NA	NA
mcr-9	gene	NA	NA	NA	NA	NA	NA	NA	NA	NA	NA	R	NA	NA
qnrS1	gene	NA	NA	NA	NA	NA	NA	NA	R	NA	NA	NA	NA	NA
sul1	gene	NA	NA	NA	NA	NA	NA	NA	NA	R	NA	NA	NA	NA
sul2	gene	NA	NA	NA	NA	NA	NA	NA	NA	R	NA	NA	NA	NA
tet(B)	gene	NA	NA	NA	NA	NA	NA	NA	NA	NA	NA	NA	NA	R
tet(C )	gene	NA	NA	NA	NA	NA	NA	NA	NA	NA	NA	NA	NA	R
tet(M)	gene	NA	NA	NA	NA	NA	NA	NA	NA	NA	NA	NA	NA	R
*AMP = ampicillin, TZP = piperacillin/tazobactam, CTX/CAZ = cefotaxime/ceftazidime, FEP = cefepime, CARB = carbapenems, GEN = gentamicin, AMK = amikacin, FQ = fluoroquinolones, SUL = Sulfonamides, TRI = Trimethoprime, COL = Colistin, CHL = Chloramphenicol, TET = Tetracyclin
