## Supplementary material for "High pathogenicity island, *aer* and *sit* operons: a “ménage à trois” in *Escherichia coli* extra-intestinal virulence": Table S4

### Sheet: Sheet1
Table S4. Chromosomal insertion sites of iroN.
Genes upstream the insertion	tRNA	Phylogroup – ST (number of genomes)
mlaA-yfdC	tRNA-ArgW	B1: ST392 (3) C: ST2217 (2)
ycdX-ghrA	tRNA-SerX	B1: ST75 (2), ST297 (1), ST4014 (1) B2: ST73 (32), ST95 (12), ST998 (9), ST141 (7), ST543 (2), ST8527 (1), ST80 (1), ST372 (1), ST416 (1), ST643 (1), ST646 (1), ST929 (1), ST969 (1), ST1859 (1), ST6570 (1), ST8527 (1), ST10522 (1) C: ST88 (1) E : ST57 (1)
cydC-aat	tRNA-SerW	B1: ST155 (1) B2: ST73 (1) C: ST1807 (1)
proB-proA	tRNA-ThrW	B2: ST127 (20)
dsbD-yjdC	tRNA-PheU	B2: ST141 (1), ST1946 (1)
xdhA-actS	tRNA-GlyU	C: ST2217 (1)
