## Supplementary material for "High pathogenicity island, *aer* and *sit* operons: a “ménage à trois” in *Escherichia coli* extra-intestinal virulence": Table S5

### Sheet: Sheet1
Table S5. Chromosomal insertion sites of iucA.
Genes upstream the insertion	tRNA	Phylogroup – ST (number of genomes)	Comment
nupG-speC	tRNA-PheV	A: ST10 (7), ST1286 (1), ST202 (1), ST450 (1), ST8125 (1) B1: ST295 (1) B2: ST-unknown (1), ST10522 (1), ST1193 (15), ST12 (1), ST131 (105), ST14 (1), ST543 (2), ST550 (1), ST73 (35) D: ST2003 (4), ST38 (10), ST393 (5), ST405 (12), ST68 (2), ST69 (13), ST964 (1) E: ST280 (1) F: ST62 (3), ST354 (2)
cydC-aat	tRNA-SerW	A: ST617 (1) B1: ST29 (1), ST659 (4) D: ST38 (1), ST405 (2)
ycdX-ghrA	tRNA-SerX	A: ST-unknown (1), ST167 (3), ST617 (1), ST793 (1) B2: ST131 (2) C: ST1809 (1) D: ST38 (1) E : ST-unknown (2), ST32 (15), ST335 (1), ST61 (1), ST6130 (2)
ydjZ-ynjA	none	A: ST93 (1) B1: ST533 (1), ST155 (1) B2: ST1155 (1) D: ST1158 (1) F: ST6862 (1)	No tRNA but a tyrosine-type recombinase/integrase (protein_id="WP_001218736.1")
dsbD-yjdC	tRNA-PheU	B1: ST270 (1), ST678 (19) B2: ST131 (1) D: ST69 (1) E: ST1640 (1)
yicI-yicJ	tRNA-Sec	B1: ST3570 (2)
argB-argC	none	B2: ST131 (1)
ulaF-ulaE	none	B2: ST144 (2)	No tRNA but an integrase arm-type DNA-binding domain-containing (protein_id="WP_001131670.1")
yjgR/ahr	tRNA-LeuX	B2: ST144 (1)
glyS	none	C: ST410 (1)
