## Supplementary material for "High pathogenicity island, *aer* and *sit* operons: a “ménage à trois” in *Escherichia coli* extra-intestinal virulence": Table S6

### Sheet: Sheet1
Table S6. Chromosomal insertion sites of sitA.
Genes upstream the insertion	tRNA	Phylogroup – ST (number of genomes)	Comment
dbpA-ttcA	none	A: ST10 (12), ST1288 (2), ST1312 (1), ST1421 (1), ST2253 (1), ST227 (1), ST2325 (3), ST3107 (3), ST34 (1), ST361 (5), ST4121 (1), ST46 (3), ST6215 (2), ST7064 (1), ST746 (2), ST8125 (1), ST8150 (1), ST9222 (1), ST93 (2) B1: ST-unknown (1), ST10754 (1), ST156 (2), ST191 (1), ST200 (1), ST270 (2), ST278 (1), ST281 (1), ST295 (1), ST297 (4), ST327 (1), ST345 (1), ST3519 (1), ST4392 (1), ST453 (4), S…	No tRNA but a site-specific integrase (protein_id="WP_000040852.1”)
ulaF-ulaE	none	A: ST4 (1), ST2253 (1) D: ST69 (2)	No tRNA but an integrase arm-type DNA-binding domain-containing (protein_id="WP_001131670.1")
nupG-speC	tRNA-PheV	A: ST202 (1) E: ST1640 (1) G: ST354 (3)
ydjZ-ynjA	none	A: ST93 (1) B1: ST533 (1), ST155 (1) B2: ST1155 (1) D: ST1158 (1) F: ST6862 (1)	No tRNA but a tyrosine-type recombinase/integrase (protein_id="WP_001218736.1")
rpsA-rpsB	none	B1: ST392 (3) B2: ST144 (4) C: ST2217 (3) D: ST405 (4), ST38 (1), ST362 (1) E: ST350 (1)	No tRNA but a site specific integrase (protein_id="WP_050940323.1")
icd-rluE	none	B1: ST196 (1) B2: ST-unknown (2), ST12 (8), ST14 (2), ST73 (38), ST80 (1), ST91 (1), ST95 (38), ST127 (21), ST131 (113), ST135 (3), ST136 (1), ST141 (8), ST321 (2), ST355 (1), ST357 (1), ST363 (1), ST372 (1), ST416 (1), ST420 (3), ST452 (1), ST491 (2), ST537 (1), ST538 (2), ST543 (2), ST550 (1), ST569 (1), ST636 (1), ST643 (1), ST646 (1), ST6570 (1), ST681 (1), ST8527 (1), ST929 (1), ST998 (9), S…	No tRNA but a site specific integrase (protein_id="WP_000741335.1")
ppc-argE	none	B2: ST131 (1)	IS6-like element IS26 family transposase
cmoA-yecN	none	B2: ST12 (1)	No tRNA but a site specific integrase (protein_id="WP_059332720.1")
yiaF-ghrB	none	C: ST410 (1)	No tRNA but gene related to plasmid (sopA, ParB/RepB/Spo0J family plasmid partition)
dsbD-yjdC	tRNA-PheU	D: ST69 (1) E: ST1640 (1)
sapF-ycjD	none	D: ST1158 (1)	No tRNA but an integrase arm-type DNA-binding domain-containing
Hypothetical protein coding gene - espL1	none	D: ST38 (1)	No tRNA but a site-specific integrase
dps-glnH	none	F: ST6862 (1)	No tRNA but an integrase arm-type DNA-binding domain-containing
ybcJ-folD	tRNA-ArgU	B2: ST91 (1)
metD-metN	none	B2: ST131 (1)
dacD-sbmC	none	B2: ST95 (1)
digH-gadC	none	B2: ST95 (1)
